# The wild life of ticks: using passive surveillance to determine the distribution and wildlife host range of ticks and the exotic *Haemaphysalis longicornis*, 2010-2021

**DOI:** 10.1101/2022.05.12.491673

**Authors:** Alec T. Thompson, Seth A. White, Emily E. Doub, Prisha Sharma, Kenna Frierson, Kristen Dominguez, David Shaw, Dustin Weaver, Stacey L. Vigil, Mark G. Ruder, Michael J. Yabsley

## Abstract

**Background:** We conducted a large-scale, passive regional survey of ticks associated with wildlife of the eastern U.S. Our primary goals were to better assess the current geographic distribution of exotic *H. longicornis* and to identify potential wild mammalian and avian host species. However, this large-scale survey also provided valuable information regarding the distribution and host associations for many other important tick species that utilize wildlife as hosts.

**Methods:** Ticks were opportunistically collected by cooperating state and federal wildlife agencies. All ticks were placed in the supplied vials and host information was recorded, including host species, age, sex, examination date, location (at least county and state), and estimated tick burden were recorded. All ticks were identified to species using morphology, suspect *H. longicornis* were confirmed through molecular techniques.

**Results:** In total, 1,940 hosts were examined from across 369 counties from 23 states in the eastern U.S. From these submissions, 20,626 ticks were collected and identified belonging to 11 different species. Our passive surveillance efforts detected exotic *H. longicornis* from nine host species from eight states. Notably, some of the earliest detections of *H. longicornis* in the U.S. were collected from wildlife through this passive surveillance network. In addition, numerous new county reports were generated for *Amblyomma americanum, A. maculatum, Dermacentor albipictus, D. variabilis*, and *Ixodes scapularis*.

**Conclusions:** This study provided data on ticks collected from animals from 23 different states in the eastern U.S. between 2010 – 2021 with the primary goal of better characterizing the distribution and host-associations of the exotic tick *H. longicornis*; however new distribution data on tick species of veterinary or medical importance was also obtained. Collectively, our passive surveillance has detected numerous new county reports for *H. longicornis* as well as *I. scapularis*. Our study utilizing passive wildlife surveillance for ticks across the eastern U.S. is an effective method for surveying a diversity of wildlife host species allowing us to better collect widespread data on current tick distributions relevant to human and animal health.
