## Supplemental Table 2 for "The wild life of ticks: using passive surveillance to determine the distribution and wildlife host range of ticks and the exotic *Haemaphysalis longicornis*, 2010-2021"

Species	Date	State	County	Host	total	Establishment.criteria	New.county
Amblyomma americanum	4/30/20	AL	WINSTON	Bobcat	3	> 1 life stage	NA
Amblyomma americanum	8/10/19	KS	LYON	Bobcat	6	> 6 individuals	NA
Amblyomma americanum	9/14/17	KY	HOPKINS	Coyote	6	> 6 individuals	NA
Amblyomma americanum	4/24/17	KY	ROWAN	Coyote	15	> 6 individuals	NA
Amblyomma americanum	5/29/20	KY	CLINTON	Elk	24	> 6 individuals	NA
Amblyomma americanum	6/25/18	KY	KNOTT	Elk	11	> 6 individuals	NA
Amblyomma americanum	2/23/17	KY	MARTIN	Elk	7	> 6 individuals	NA
Amblyomma americanum	6/8/18	MO	CARTER	Elk	53	> 6 individuals	NA
Amblyomma americanum	8/4/21	OK	CARTER	Elk	7	> 6 individuals	NA
Amblyomma americanum	7/2/19	WV	LOGAN	Elk	6	> 6 individuals	NA
Amblyomma americanum	3/1/21	WV	MINGO	Elk	9	> 6 individuals	NA
Amblyomma americanum	11/1/18	AR	YELL	Feral hog	8	> 6 individuals	NA
Amblyomma americanum	2/2/19	AL	COLBERT	White-tailed deer	4	> 1 life stage	NA
Amblyomma americanum	2/2/19	AL	COLBERT	White-tailed deer	4	> 1 life stage	NA
Amblyomma americanum	2/5/19	AL	SHELBY	White-tailed deer	8	> 6 individuals	NA
Amblyomma americanum	7/27/18	AR	BENTON	White-tailed deer	46	> 6 individuals	NA
Amblyomma americanum	2/16/20	AR	BOONE	White-tailed deer	9	> 6 individuals	NA
Amblyomma americanum	8/9/19	AR	CLEVELAND	White-tailed deer	6	> 6 individuals	NA
Amblyomma americanum	6/14/18	AR	FAULKNER	White-tailed deer	33	> 6 individuals	NA
Amblyomma americanum	7/5/18	AR	FULTON	White-tailed deer	18	> 6 individuals	NA
Amblyomma americanum	2/16/20	AR	NEWTON	White-tailed deer	23	> 6 individuals	NA
Amblyomma americanum	11/1/18	AR	POLK	White-tailed deer	16	> 6 individuals	NA
Amblyomma americanum	10/8/19	AR	PRAIRIE	White-tailed deer	33	> 6 individuals	NA
Amblyomma americanum	11/1/18	AR	SALINE	White-tailed deer	16	> 6 individuals	NA
Amblyomma americanum	10/14/21	AR	SEARCY	White-tailed deer	40	> 6 individuals	NA
Amblyomma americanum	6/19/18	AR	SHARP	White-tailed deer	4	> 1 life stage	NA
Amblyomma americanum	3/22/10	FL	ALACHUA	White-tailed deer	35	> 6 individuals	NA
Amblyomma americanum	11/15/11	FL	CITRUS	White-tailed deer	2	> 1 life stage	NA
Amblyomma americanum	10/29/10	FL	CLAY	White-tailed deer	33	> 6 individuals	NA
Amblyomma americanum	7/26/10	FL	COLLIER	White-tailed deer	15	> 6 individuals	NA
Amblyomma americanum	9/12/11	FL	DIXIE	White-tailed deer	25	> 6 individuals	NA
Amblyomma americanum	12/8/12	FL	GADSDEN	White-tailed deer	2	> 1 life stage	NA
Amblyomma americanum	10/29/10	FL	HAMILTON	White-tailed deer	5	> 1 life stage	NA
Amblyomma americanum	10/9/10	FL	HERNANDO	White-tailed deer	32	> 6 individuals	NA
Amblyomma americanum	11/9/10	FL	JEFFERSON	White-tailed deer	2	> 1 life stage	NA
Amblyomma americanum	10/27/11	FL	LAFAYETTE	White-tailed deer	6	> 6 individuals	NA
Amblyomma americanum	10/24/10	FL	LEON	White-tailed deer	8	> 6 individuals	NA
Amblyomma americanum	2/14/11	FL	LEVY	White-tailed deer	11	> 6 individuals	NA
Amblyomma americanum	11/13/10	FL	MADISON	White-tailed deer	6	> 6 individuals	NA
Amblyomma americanum	10/30/10	FL	MARION	White-tailed deer	132	> 6 individuals	NA
Amblyomma americanum	3/10/10	FL	PUTNAM	White-tailed deer	5	> 1 life stage	NA
Amblyomma americanum	10/15/10	FL	ST JOHNS	White-tailed deer	6	> 6 individuals	NA
Amblyomma americanum	10/21/10	FL	SUMTER	White-tailed deer	4	> 1 life stage	NA
Amblyomma americanum	11/11/10	FL	SUWANNEE	White-tailed deer	2	> 1 life stage	NA
Amblyomma americanum	10/4/10	FL	TAYLOR	White-tailed deer	6	> 6 individuals	NA
Amblyomma americanum	3/8/10	FL	UNION	White-tailed deer	2	> 1 life stage	NA
Amblyomma americanum	1/23/10	FL	WAKULLA	White-tailed deer	6	> 6 individuals	NA
Amblyomma americanum	9/12/18	GA	BALDWIN	White-tailed deer	48	> 6 individuals	NA
Amblyomma americanum	6/21/18	GA	CLARKE	White-tailed deer	32	> 6 individuals	NA
Amblyomma americanum	9/20/18	GA	COLUMBIA	White-tailed deer	16	> 6 individuals	NA
Amblyomma americanum	2/19/19	GA	GWINNETT	White-tailed deer	14	> 6 individuals	NA
Amblyomma americanum	9/13/19	GA	JASPER	White-tailed deer	10	> 6 individuals	NA
Amblyomma americanum	8/17/18	GA	Jones	White-tailed deer	4	> 1 life stage	NA
Amblyomma americanum	7/31/18	GA	Oconee	White-tailed deer	15	> 6 individuals	NA
Amblyomma americanum	8/23/18	GA	PIKE	White-tailed deer	303	> 6 individuals	NA
Amblyomma americanum	8/6/18	GA	Telfair	White-tailed deer	23	> 6 individuals	NA
Amblyomma americanum	8/12/15	KY	ADAIR	White-tailed deer	29	> 6 individuals	NA
Amblyomma americanum	8/10/17	KY	ANDERSON	White-tailed deer	100	> 6 individuals	NA
Amblyomma americanum	8/15/18	KY	BALLARD	White-tailed deer	71	> 6 individuals	NA
Amblyomma americanum	6/16/20	KY	BARREN	White-tailed deer	4	> 1 life stage	NA
Amblyomma americanum	8/3/15	KY	BRECKINRIDGE	White-tailed deer	32	> 6 individuals	NA
Amblyomma americanum	6/4/17	KY	BUTLER	White-tailed deer	16	> 6 individuals	NA
Amblyomma americanum	8/14/18	KY	CHRISTIAN	White-tailed deer	101	> 6 individuals	NA
Amblyomma americanum	9/13/19	KY	FRANKLIN	White-tailed deer	15	> 6 individuals	NA
Amblyomma americanum	8/6/15	KY	JOHNSON	White-tailed deer	15	> 6 individuals	NA
Amblyomma americanum	6/30/17	KY	MAGOFFIN	White-tailed deer	11	> 6 individuals	NA
Amblyomma americanum	8/15/18	KY	MCCRACKEN	White-tailed deer	292	> 6 individuals	NA
Amblyomma americanum	5/6/19	KY	MORGAN	White-tailed deer	28	> 6 individuals	NA
Amblyomma americanum	9/18/17	KY	MUHLENBERG	White-tailed deer	8	> 6 individuals	NA
Amblyomma americanum	8/10/17	KY	NELSON	White-tailed deer	82	> 6 individuals	NA
Amblyomma americanum	8/20/19	KY	OHIO	White-tailed deer	17	> 6 individuals	NA
Amblyomma americanum	8/7/17	KY	OWEN	White-tailed deer	255	> 6 individuals	NA
Amblyomma americanum	9/13/19	KY	SHELBY	White-tailed deer	6	> 6 individuals	NA
Amblyomma americanum	8/10/17	KY	SPENCER	White-tailed deer	66	> 6 individuals	NA
Amblyomma americanum	7/16/11	LA	OUACHITA	White-tailed deer	4	> 1 life stage	NA
Amblyomma americanum	7/16/11	LA	UNION	White-tailed deer	9	> 6 individuals	NA
Amblyomma americanum	3/12/13	MS	ALCORN	White-tailed deer	7	> 6 individuals	NA
Amblyomma americanum	3/13/12	MS	ATTALA	White-tailed deer	14	> 6 individuals	NA
Amblyomma americanum	3/13/12	MS	CHOCTAW	White-tailed deer	12	> 6 individuals	NA
Amblyomma americanum	3/5/13	MS	CLAIBORNE	White-tailed deer	6	> 6 individuals	NA
Amblyomma americanum	3/25/13	MS	GRENADA	White-tailed deer	11	> 6 individuals	NA
Amblyomma americanum	3/6/13	MS	MONROE	White-tailed deer	4	> 1 life stage	NA
Amblyomma americanum	3/11/13	MS	NOXUBEE	White-tailed deer	10	> 6 individuals	NA
Amblyomma americanum	3/27/12	MS	PERRY	White-tailed deer	17	> 6 individuals	NA
Amblyomma americanum	7/3/18	MS	SCOTT	White-tailed deer	6	> 6 individuals	NA
Amblyomma americanum	2/27/12	MS	TIPPAH	White-tailed deer	9	> 6 individuals	NA
Amblyomma americanum	3/21/13	MS	YAZOO	White-tailed deer	10	> 6 individuals	NA
Amblyomma americanum	6/19/18	NC	CRAVEN	White-tailed deer	9	> 6 individuals	NA
Amblyomma americanum	8/9/10	NC	CURRITUCK:MAIN	White-tailed deer	110	> 6 individuals	NA
Amblyomma americanum	3/14/19	NC	HOKE	White-tailed deer	32	> 6 individuals	NA
Amblyomma americanum	8/4/18	NC	PERQUIMANS	White-tailed deer	38	> 6 individuals	NA
Amblyomma americanum	7/9/18	NC	STANLY	White-tailed deer	24	> 6 individuals	NA
Amblyomma americanum	8/17/18	NC	SURRY	White-tailed deer	25	> 6 individuals	NA
Amblyomma americanum	8/9/19	NE	HALL	White-tailed deer	27	> 6 individuals	NA
Amblyomma americanum	7/20/18	NJ	Atlantic	White-tailed deer	2	> 1 life stage	NA
Amblyomma americanum	5/30/18	NJ	Cumberland	White-tailed deer	28	> 6 individuals	NA
Amblyomma americanum	6/14/18	NJ	Gloucester	White-tailed deer	31	> 6 individuals	NA
Amblyomma americanum	6/12/18	NJ	MONMOUTH	White-tailed deer	177	> 6 individuals	NA
Amblyomma americanum	7/13/18	NJ	Monmouth	White-tailed deer	7	> 6 individuals	NA
Amblyomma americanum	6/18/18	NJ	Ocean	White-tailed deer	18	> 6 individuals	NA
Amblyomma americanum	7/25/11	OK	MCCURTAIN	White-tailed deer	19	> 6 individuals	NA
Amblyomma americanum	9/25/18	SC	AIKEN	White-tailed deer	22	> 6 individuals	NA
Amblyomma americanum	6/5/18	SC	JASPER	White-tailed deer	82	> 6 individuals	NA
Amblyomma americanum	8/9/19	SC	MCCORMICK	White-tailed deer	37	> 6 individuals	NA
Amblyomma americanum	3/9/20	TN	FAYETTE	White-tailed deer	9	> 6 individuals	NA
Amblyomma americanum	8/15/18	TN	HAMILTON	White-tailed deer	82	> 6 individuals	NA
Amblyomma americanum	6/6/18	TN	HARDEMAN	White-tailed deer	181	> 6 individuals	NA
Amblyomma americanum	6/6/18	TN	HENDERSON	White-tailed deer	13	> 6 individuals	NA
Amblyomma americanum	8/13/18	TN	MEIGS	White-tailed deer	11	> 6 individuals	NA
Amblyomma americanum	8/21/18	TN	RHEA	White-tailed deer	81	> 6 individuals	NA
Amblyomma americanum	8/17/18	VA	Halifax	White-tailed deer	32	> 6 individuals	NA
Amblyomma americanum	8/18/18	VA	NEWPORT NEWS	White-tailed deer	4	> 1 life stage	NA
Amblyomma americanum	4/5/19	VA	STAFFORD	White-tailed deer	8	> 6 individuals	NA
Amblyomma americanum	9/5/19	WV	HAMPSHIRE	White-tailed deer	79	> 6 individuals	NA
Amblyomma americanum	7/16/18	KY	CRITTENDEN	Wild turkey	18	> 6 individuals	NA
Amblyomma americanum	7/20/18	KY	LIVINGSTON	Wild turkey	24	> 6 individuals	NA
Amblyomma americanum	10/1/21	TN	CHEATHAM	Wild turkey	189	> 6 individuals	NA
Amblyomma maculatum	8/4/21	OK	CARTER	Elk	22	> 6 individuals	NA
Amblyomma maculatum	6/14/18	AR	FAULKNER	White-tailed deer	11	> 6 individuals	NA
Amblyomma maculatum	8/9/11	FL	BROWARD	White-tailed deer	9	> 6 individuals	NA
Amblyomma maculatum	10/30/10	FL	CHARLOTTE	White-tailed deer	15	> 6 individuals	NA
Amblyomma maculatum	10/16/10	FL	COLLIER	White-tailed deer	8	> 6 individuals	NA
Amblyomma maculatum	9/27/12	FL	HERNANDO	White-tailed deer	7	> 6 individuals	NA
Amblyomma maculatum	9/10/11	FL	MIAMI-DADE	White-tailed deer	6	> 6 individuals	NA
Amblyomma maculatum	8/17/18	GA	Jones	White-tailed deer	18	> 6 individuals	NA
Amblyomma maculatum	8/15/18	KY	BALLARD	White-tailed deer	8	> 6 individuals	NA
Amblyomma maculatum	8/15/18	KY	MCCRACKEN	White-tailed deer	7	> 6 individuals	NA
Amblyomma maculatum	8/20/19	KY	MUHLENBERG	White-tailed deer	9	> 6 individuals	NA
Amblyomma maculatum	9/2/18	LA	LA SALLE	White-tailed deer	14	> 6 individuals	NA
Amblyomma maculatum	7/16/11	LA	UNION	White-tailed deer	8	> 6 individuals	NA
Amblyomma maculatum	6/19/18	NC	CRAVEN	White-tailed deer	20	> 6 individuals	NA
Amblyomma maculatum	8/9/10	NC	CURRITUCK:MAIN	White-tailed deer	10	> 6 individuals	NA
Amblyomma maculatum	6/5/18	SC	JASPER	White-tailed deer	11	> 6 individuals	NA
Dermacentor albipictus	3/12/21	KY	HARLAN	Elk	8	> 6 individuals	NA
Dermacentor albipictus	4/3/20	KY	LETCHER	Elk	6	> 6 individuals	NA
Dermacentor albipictus	1/17/20	KY	MARTIN	Elk	2	> 1 life stage	NA
Dermacentor albipictus	2/19/20	KY	PERRY	Elk	7	> 6 individuals	NA
Dermacentor albipictus	12/8/20	KS	GRAHAM	Mule deer	8	> 6 individuals	NA
Dermacentor albipictus	8/9/19	NE	DAWES	Mule deer	54	> 6 individuals	NA
Dermacentor albipictus	12/1/18	TX	CULBERSON	Mule deer	6	> 6 individuals	NA
Dermacentor albipictus	11/1/21	AR	NEWTON	White-tailed deer	12	> 6 individuals	NA
Dermacentor albipictus	11/12/18	DE	KENT	White-tailed deer	2	> 1 life stage	NA
Dermacentor albipictus	11/12/18	DE	NEW CASTLE	White-tailed deer	5	> 1 life stage	NA
Dermacentor albipictus	11/11/18	DE	SUSSEX	White-tailed deer	4	> 1 life stage	NA
Dermacentor albipictus	11/5/21	GA	HANCOCK	White-tailed deer	16	> 6 individuals	NA
Dermacentor albipictus	12/1/20	GA	RICHMOND	White-tailed deer	19	> 6 individuals	NA
Dermacentor albipictus	12/14/18	IL	CASS	White-tailed deer	14	> 6 individuals	NA
Dermacentor albipictus	11/13/17	KY	ADAIR	White-tailed deer	9	> 6 individuals	NA
Dermacentor albipictus	11/20/17	KY	CALDWELL	White-tailed deer	47	> 6 individuals	NA
Dermacentor albipictus	11/13/17	KY	CASEY	White-tailed deer	24	> 6 individuals	NA
Dermacentor albipictus	11/11/17	KY	FRANKLIN	White-tailed deer	8	> 6 individuals	NA
Dermacentor albipictus	11/11/17	KY	HENRY	White-tailed deer	5	> 1 life stage	NA
Dermacentor albipictus	10/31/17	KY	NICHOLAS	White-tailed deer	6	> 6 individuals	NA
Dermacentor albipictus	11/12/17	KY	OLDHAM	White-tailed deer	10	> 6 individuals	NA
Dermacentor albipictus	11/4/17	KY	OWEN	White-tailed deer	7	> 6 individuals	NA
Dermacentor albipictus	11/11/17	KY	SHELBY	White-tailed deer	6	> 6 individuals	NA
Dermacentor albipictus	11/24/18	LA	TENSAS	White-tailed deer	6	> 6 individuals	NA
Dermacentor albipictus	1/1/19	NC	ROCKINGHAM	White-tailed deer	7	> 6 individuals	NA
Dermacentor albipictus	11/4/21	NE	LINCOLN	White-tailed deer	34	> 6 individuals	NA
Dermacentor albipictus	11/27/17	NJ	HUNTERDON	White-tailed deer	8	> 6 individuals	NA
Dermacentor albipictus	12/7/17	NJ	MORRIS	White-tailed deer	8	> 6 individuals	NA
Dermacentor albipictus	11/29/17	NJ	WARREN	White-tailed deer	11	> 6 individuals	NA
Dermacentor albipictus	2/1/19	SC	CHESTERFIELD	White-tailed deer	5	> 1 life stage	NA
Dermacentor albipictus	10/25/19	SC	UNION	White-tailed deer	5	> 1 life stage	NA
Dermacentor albipictus	12/6/18	TN	LEWIS	White-tailed deer	7	> 6 individuals	NA
Dermacentor albipictus	11/19/18	WV	BERKELEY	White-tailed deer	2	> 1 life stage	NA
Dermacentor albipictus	11/12/18	WV	MORGAN	White-tailed deer	35	> 6 individuals	NA
Dermacentor albipictus	11/4/18	WV	RITCHIE	White-tailed deer	7	> 6 individuals	NA
Dermacentor variabilis	8/10/19	KS	LYON	Bobcat	20	> 6 individuals	NA
Dermacentor variabilis	4/27/17	KY	FRANKLIN	Coyote	15	> 6 individuals	NA
Dermacentor variabilis	5/31/18	NY	ULSTER	Coyote	18	> 6 individuals	NA
Dermacentor variabilis	8/21/18	WV	UPSHUR	Coyote	7	> 6 individuals	NA
Dermacentor variabilis	4/28/19	NC	HAYWOOD	Domestic dog	7	> 6 individuals	NA
Dermacentor variabilis	12/3/20	GA	GLYNN	Raccoon	6	> 6 individuals	NA
Dermacentor variabilis	7/3/18	VA	ALBEMARLE	Raccoon	33	> 6 individuals	NA
Dermacentor variabilis	7/20/18	VA	CULPEPER	Raccoon	13	> 6 individuals	NA
Dermacentor variabilis	7/9/18	VA	ORANGE	Raccoon	55	> 6 individuals	NA
Dermacentor variabilis	7/11/18	VA	GREENE	Red fox	4	> 1 life stage	NA
Dermacentor variabilis	6/29/18	PA	NORTHUMBERLAND	White-tailed deer	12	> 6 individuals	NA
Haemaphysalis longicornis	9/9/21	GA	PICKENS	Cow	16	> 6 individuals	1
Haemaphysalis longicornis	7/15/18	KY	MARTIN	Elk	7	> 6 individuals	1
Haemaphysalis longicornis	7/11/18	VA	GREENE	Red fox	3	> 1 life stage	1
Haemaphysalis longicornis	9/15/17	NC	POLK	Virgina opossum	7	> 6 individuals	1
Haemaphysalis longicornis	7/18/19	NC	SURRY	White-tailed deer	23	> 6 individuals	1
Haemaphysalis longicornis	5/27/18	NJ	Somerset	White-tailed deer	7	> 6 individuals	0
Haemaphysalis longicornis	9/5/19	WV	HAMPSHIRE	White-tailed deer	3	> 1 life stage	1
Haemaphysalis longicornis	8/30/18	WV	LEWIS	White-tailed deer	18	> 6 individuals	1
Haemaphysalis longicornis	8/27/19	WV	MINERAL	White-tailed deer	4	> 1 life stage	1
Haemaphysalis longicornis	9/2/20	WV	MONROE	White-tailed deer	9	> 6 individuals	0
Haemaphysalis longicornis	9/1/17	WV	TAYLOR	White-tailed deer	25	> 6 individuals	1
Ixodes scapularis	2/28/19	WV	RANDOLPH	Bobcat	9	> 6 individuals	1
Ixodes scapularis	8/10/19	WV	GREENBRIER	Red deer	6	> 6 individuals	0
Ixodes scapularis	1/4/19	WV	CALHOUN	Red fox	6	> 6 individuals	1
Ixodes scapularis	12/29/18	AL	LAMAR	White-tailed deer	14	> 6 individuals	1
Ixodes scapularis	12/29/18	AL	LAUDERDALE	White-tailed deer	7	> 6 individuals	1
Ixodes scapularis	12/2/18	AL	WINSTON	White-tailed deer	10	> 6 individuals	0
Ixodes scapularis	11/1/21	AR	NEWTON	White-tailed deer	15	> 6 individuals	1
Ixodes scapularis	11/9/18	DE	KENT	White-tailed deer	7	> 6 individuals	0
Ixodes scapularis	11/9/18	DE	NEW CASTLE	White-tailed deer	6	> 6 individuals	0
Ixodes scapularis	11/11/18	DE	SUSSEX	White-tailed deer	9	> 6 individuals	0
Ixodes scapularis	11/5/11	FL	CITRUS	White-tailed deer	10	> 6 individuals	1
Ixodes scapularis	10/29/10	FL	CLAY	White-tailed deer	12	> 6 individuals	0
Ixodes scapularis	11/9/10	FL	DUVAL	White-tailed deer	11	> 6 individuals	1
Ixodes scapularis	12/10/10	FL	GADSDEN	White-tailed deer	6	> 6 individuals	0
Ixodes scapularis	10/29/11	FL	HAMILTON	White-tailed deer	16	> 6 individuals	0
Ixodes scapularis	10/6/10	FL	HERNANDO	White-tailed deer	6	> 6 individuals	0
Ixodes scapularis	1/1/10	FL	LAFAYETTE	White-tailed deer	16	> 6 individuals	0
Ixodes scapularis	10/24/10	FL	LEON	White-tailed deer	9	> 6 individuals	0
Ixodes scapularis	11/13/10	FL	MADISON	White-tailed deer	7	> 6 individuals	0
Ixodes scapularis	11/14/10	FL	MARION	White-tailed deer	12	> 6 individuals	0
Ixodes scapularis	10/7/11	FL	ORANGE	White-tailed deer	6	> 6 individuals	0
Ixodes scapularis	11/13/10	FL	SUMTER	White-tailed deer	16	> 6 individuals	0
Ixodes scapularis	11/11/10	FL	SUWANNEE	White-tailed deer	29	> 6 individuals	1
Ixodes scapularis	10/8/10	FL	TAYLOR	White-tailed deer	11	> 6 individuals	0
Ixodes scapularis	11/22/10	FL	WAKULLA	White-tailed deer	9	> 6 individuals	0
Ixodes scapularis	9/10/19	GA	Harris	White-tailed deer	7	> 6 individuals	1
Ixodes scapularis	11/13/17	KY	ADAIR	White-tailed deer	8	> 6 individuals	1
Ixodes scapularis	12/6/17	KY	CALDWELL	White-tailed deer	6	> 6 individuals	1
Ixodes scapularis	11/14/17	KY	CARTER	White-tailed deer	11	> 6 individuals	1
Ixodes scapularis	11/13/17	KY	FLOYD	White-tailed deer	12	> 6 individuals	1
Ixodes scapularis	12/3/17	KY	FRANKLIN	White-tailed deer	14	> 6 individuals	1
Ixodes scapularis	11/11/17	KY	HENRY	White-tailed deer	6	> 6 individuals	0
Ixodes scapularis	11/5/17	KY	JOHNSON	White-tailed deer	25	> 6 individuals	1
Ixodes scapularis	11/6/17	KY	LYON	White-tailed deer	15	> 6 individuals	0
Ixodes scapularis	11/4/17	KY	OWEN	White-tailed deer	15	> 6 individuals	0
Ixodes scapularis	11/11/17	KY	PIKE	White-tailed deer	9	> 6 individuals	1
Ixodes scapularis	10/26/17	KY	TRIGG	White-tailed deer	8	> 6 individuals	1
Ixodes scapularis	11/29/17	KY	WOODFORD	White-tailed deer	18	> 6 individuals	0
Ixodes scapularis	10/27/18	LA	BOSSIER	White-tailed deer	8	> 6 individuals	1
Ixodes scapularis	11/23/18	LA	CALDWELL	White-tailed deer	7	> 6 individuals	0
Ixodes scapularis	11/10/18	LA	EAST FELICIANA	White-tailed deer	6	> 6 individuals	1
Ixodes scapularis	11/22/18	LA	IBERVILLE	White-tailed deer	13	> 6 individuals	1
Ixodes scapularis	11/3/18	LA	RAPIDES	White-tailed deer	32	> 6 individuals	1
Ixodes scapularis	12/5/18	LA	TANGIPAHOA	White-tailed deer	9	> 6 individuals	1
Ixodes scapularis	11/23/18	LA	TENSAS	White-tailed deer	10	> 6 individuals	1
Ixodes scapularis	11/23/18	LA	WEST FELICIANA	White-tailed deer	7	> 6 individuals	1
Ixodes scapularis	8/20/18	NC	JONES	White-tailed deer	7	> 6 individuals	0
Ixodes scapularis	8/20/18	NC	LENOIR	White-tailed deer	8	> 6 individuals	1
Ixodes scapularis	11/4/19	NC	ONSLOW	White-tailed deer	44	> 6 individuals	0
Ixodes scapularis	10/8/18	NC	PERQUIMANS	White-tailed deer	2	> 1 life stage	0
Ixodes scapularis	1/1/19	NC	STOKES	White-tailed deer	38	> 6 individuals	0
Ixodes scapularis	11/20/20	NC	YANCEY	White-tailed deer	15	> 6 individuals	1
Ixodes scapularis	11/27/17	NJ	HUNTERDON	White-tailed deer	56	> 6 individuals	0
Ixodes scapularis	12/5/17	NJ	MONMOUTH	White-tailed deer	32	> 6 individuals	0
Ixodes scapularis	11/28/17	NJ	MORRIS	White-tailed deer	6	> 6 individuals	0
Ixodes scapularis	11/28/17	NJ	SOMERSET	White-tailed deer	14	> 6 individuals	0
Ixodes scapularis	11/28/17	NJ	SUSSEX	White-tailed deer	22	> 6 individuals	0
Ixodes scapularis	11/29/17	NJ	WARREN	White-tailed deer	38	> 6 individuals	0
Ixodes scapularis	11/27/18	NY	ORANGE	White-tailed deer	23	> 6 individuals	0
Ixodes scapularis	11/14/18	NY	RENSSELAER	White-tailed deer	29	> 6 individuals	0
Ixodes scapularis	10/13/18	NY	WARREN	White-tailed deer	39	> 6 individuals	0
Ixodes scapularis	10/16/18	PA	BEDFORD	White-tailed deer	10	> 6 individuals	0
Ixodes scapularis	10/5/18	PA	BLAIR	White-tailed deer	10	> 6 individuals	0
Ixodes scapularis	10/25/18	PA	CAMBRIA	White-tailed deer	16	> 6 individuals	0
Ixodes scapularis	7/10/18	PA	CENTRE	White-tailed deer	12	> 6 individuals	0
Ixodes scapularis	10/7/18	PA	COLUMBIA	White-tailed deer	12	> 6 individuals	0
Ixodes scapularis	10/23/18	PA	FULTON	White-tailed deer	9	> 6 individuals	0
Ixodes scapularis	10/2/18	PA	HUNTINGDON	White-tailed deer	9	> 6 individuals	0
Ixodes scapularis	8/1/18	PA	JEFFERSON	White-tailed deer	11	> 6 individuals	0
Ixodes scapularis	10/23/18	PA	JUNIATA	White-tailed deer	10	> 6 individuals	0
Ixodes scapularis	10/1/18	PA	WESTMORELAND	White-tailed deer	12	> 6 individuals	0
Ixodes scapularis	9/21/18	SC	BEAUFORT	White-tailed deer	8	> 6 individuals	0
Ixodes scapularis	11/26/18	SC	BERKELEY	White-tailed deer	9	> 6 individuals	0
Ixodes scapularis	2/1/19	SC	CHESTERFIELD	White-tailed deer	18	> 6 individuals	1
Ixodes scapularis	10/20/18	SC	FLORENCE	White-tailed deer	9	> 6 individuals	0
Ixodes scapularis	10/17/18	SC	GEORGETOWN	White-tailed deer	10	> 6 individuals	0
Ixodes scapularis	10/12/18	SC	HAMPTON	White-tailed deer	2	> 1 life stage	0
Ixodes scapularis	10/14/18	SC	RICHLAND	White-tailed deer	2	> 1 life stage	0
Ixodes scapularis	10/26/18	SC	UNION	White-tailed deer	5	> 1 life stage	0
Ixodes scapularis	10/20/18	SC	WILLIAMSBURG	White-tailed deer	10	> 6 individuals	1
Ixodes scapularis	10/19/19	VA	STAFFORD	White-tailed deer	6	> 6 individuals	0
Ixodes scapularis	11/19/18	WV	BERKELEY	White-tailed deer	20	> 6 individuals	0
Ixodes scapularis	10/29/18	WV	FAYETTE	White-tailed deer	15	> 6 individuals	1
Ixodes scapularis	10/24/18	WV	GRANT	White-tailed deer	12	> 6 individuals	1
Ixodes scapularis	11/19/18	WV	HAMPSHIRE	White-tailed deer	6	> 6 individuals	1
Ixodes scapularis	11/19/18	WV	HARDY	White-tailed deer	7	> 6 individuals	0
Ixodes scapularis	11/16/18	WV	LEWIS	White-tailed deer	21	> 6 individuals	0
Ixodes scapularis	11/1/18	WV	MINERAL	White-tailed deer	6	> 6 individuals	1
Ixodes scapularis	11/6/18	WV	MORGAN	White-tailed deer	7	> 6 individuals	1
Ixodes scapularis	11/5/18	WV	NICHOLAS	White-tailed deer	17	> 6 individuals	1
Ixodes scapularis	12/18/18	WV	UPSHUR	White-tailed deer	8	> 6 individuals	0
